# Spatial genomics maps the structure, character and evolution of cancer clones

**DOI:** 10.1101/2021.04.16.439912

**Authors:** Artem Lomakin, Jessica Svedlund, Carina Strell, Milana Gataric, Artem Shmatko, Jun Sung Park, Young Seok Ju, Stefan Dentro, Vitalii Kleshchevnikov, Vasyl Vaskivskyi, Tong Li, Omer Ali Bayraktar, Luiza Moore, Sarah Pinder, Andrea L Richardson, Peter J Campbell, Moritz Gerstung, Mats Nilsson, Lucy R Yates

**Author notes:** These authors contributed equally (Artem Lomakin, Jessica Svedlund).

## Abstract

Subclonality is a universal feature of cancers yet how clones grow, are spatially organised, differ phenotypically or influence clinical outcome is unclear. To address this, we developed base specific in situ sequencing (BaSISS). In fixed tissues, transcripts harbouring clone-defining mutations are detected, converted into quantitative clone maps and characterised through multi-layered data integration. Applied to 8 samples from key stages of breast cancer progression BaSISS localised 1.42 million genotype informative transcripts across 4.9cm^2^ of tissue. Microscopic clonal topographies are shaped by resident tissue architectures. Distinct transcriptional, histological and immunological features distinguish coexistent genetic clones. Spatial lineage tracing temporally orders clone features associated with the emergence of aggressive clinical traits. These results highlight the pivotal role of spatial genomics in deciphering the mechanisms underlying cancer progression.
