## Supplementary material for "Spatial genomics maps the structure, character and evolution of cancer clones": Table S2 clinical

### Sheet: Sheet1
	Case	Sex	Age at diagnosis (years)	Children	Maximum Tumour Size (mm)	Axillary nodes	Metastasis status at diagnosis	Histology	In Situ component	Multifocal (number invasive foci)	Grade Primary	ER Status primary	PR Status primary	HER2 primary (IHC)
	PD14780	Female	66	Yes	Not recorded	3+	M0	Invasive carcinoma: No special type	No	Yes (3)	Unknown	Negative	Negative	Negative
	PD9694	Female	37	Unknown	26	micromets(1LN)	M0	Invasive carcinoma: No special type	Extensive intermixed DCIS	Yes (2)	2	Positive	Positive	Negative
	Case	Sub-sample	Type	Path review (frozen H&E) summary		tissue size (mm2)	nuclei count
	PD14780	a	Primary invasive tumour	Admixed carcinoma, stroma and lymphocytes scattered throughout but in differing proportions.		38	224826
	PD14780	d	Primary invasie tumour	Admixed carcinoma and stroma, lymphoid island and necrotic areas		68.5	261305
	PD14780	e	Lymph node with metastasis	Lymph node replaced by carcinoma, cannot see capsule. Dense isalnds of tumour, may be in sinuses or discrete deposits.		44	394895
	PD9694	a	Primary invasive tumour	Mainly invasive tumour (NST) with areas of DCIS		62.36	319925
	PD9694	c	Primary invasive tumour	Mainly invasive tumour (NST) with areas of DCIS		51.3	298682
	PD9694	d	DCIS	DCIS and cancerisation of lobules (cribiform features, necrosis, combination of intermediate grade and intermediate to high grade)		132	642256
	PD9694	l	DCIS	DCIS and cancerisation of lobules (cribiform features, necrosis, combination of intermediate grade and intermediate to high grade)		34	173508
	PD9694	m	DCIS	DCIS and cancerisation of lobules, several ormal lobules and a duct transforming from DCIS to normal along length		58	104523
					total	488.16	2419920
