## Supplementary material for "Spatial genomics maps the structure, character and evolution of cancer clones": Table S5 ISS gene coverage

### Sheet: Table_S5_ISS_gene_coverage
gene	n_gene_filtered	n_gene_total	coverage	case	panel
ACTA2	22	25	22	PD9694d	exp
ACTB	25712	26564	25712	PD9694d	exp
ALDH1	194	212	194	PD9694d	exp
ALG8	134	146	134	PD9694d	exp
APPBP2	64	81	64	PD9694d	exp
BAG1	172	192	172	PD9694d	exp
BCL11a	188	277	188	PD9694d	exp
BCL2	240	255	240	PD9694d	exp
BIRC5	137	229	137	PD9694d	exp
BRCA1	31	37	31	PD9694d	exp
BRCA2	2	5	2	PD9694d	exp
BRF2	123	128	123	PD9694d	exp
CCL18	16	21	16	PD9694d	exp
CCNB1	133	192	133	PD9694d	exp
CCND1	4996	5205	4996	PD9694d	exp
CD163	18	25	18	PD9694d	exp
CD24	219	256	219	PD9694d	exp
CD68	103	130	103	PD9694d	exp
CDH1	988	1051	988	PD9694d	exp
CDH2	23	87	23	PD9694d	exp
CLDN3	507	532	507	PD9694d	exp
CLDN4	508	598	508	PD9694d	exp
CLDN7	68	78	68	PD9694d	exp
COL3A1	1769	1832	1769	PD9694d	exp
CTNNB	857	920	857	PD9694d	exp
CTSL2	621	666	621	PD9694d	exp
CUX1	274	308	274	PD9694d	exp
CXCL12	777	937	777	PD9694d	exp
CXCL14	1018	1087	1018	PD9694d	exp
EGFR	91	107	91	PD9694d	exp
EMSY	4133	5252	4133	PD9694d	exp
EPAS1	312	380	312	PD9694d	exp
ER	955	1065	955	PD9694d	exp
ERLIN2	50	57	50	PD9694d	exp
EZH2	33	41	33	PD9694d	exp
EpCAM	1010	1134	1010	PD9694d	exp
GAPDH	3417	3517	3417	PD9694d	exp
GATA3	470	512	470	PD9694d	exp
GRB7	12	16	12	PD9694d	exp
GSTM1	313	380	313	PD9694d	exp
GUS1	289	363	289	PD9694d	exp
HER2	843	920	843	PD9694d	exp
HES1	1040	1195	1040	PD9694d	exp
HEY1	62	63	62	PD9694d	exp
ID1	239	243	239	PD9694d	exp
IL-6	118	151	118	PD9694d	exp
INTS4	32	41	32	PD9694d	exp
KLF2	3613	3832	3613	PD9694d	exp
KLF4	129	163	129	PD9694d	exp
KRT14	106	191	106	PD9694d	exp
KRT5	132	147	132	PD9694d	exp
KRT6	20	35	20	PD9694d	exp
KRT7	59	129	59	PD9694d	exp
KRT8	11973	12851	11973	PD9694d	exp
MKI67	36	64	36	PD9694d	exp
LRP6	120	149	120	PD9694d	exp
MET	135	206	135	PD9694d	exp
MMP11	659	984	659	PD9694d	exp
MYBL2	33	38	33	PD9694d	exp
NANOG	9	10	9	PD9694d	exp
NOTCH1	28	39	28	PD9694d	exp
Oct-4	6	7	6	PD9694d	exp
PAK1	114	143	114	PD9694d	exp
PDGFRA	122	131	122	PD9694d	exp
PDGFRB	384	436	384	PD9694d	exp
PPM1D	41	44	41	PD9694d	exp
PR	98	107	98	PD9694d	exp
PTHR2	198	382	198	PD9694d	exp
RAD51	67	190	67	PD9694d	exp
RAD54L	2	5	2	PD9694d	exp
RANKL	34	43	34	PD9694d	exp
RPLP0	2011	2091	2011	PD9694d	exp
RPS6KB1	154	203	154	PD9694d	exp
RSF1	71	79	71	PD9694d	exp
SCUBE2	383	420	383	PD9694d	exp
SFRP1	127	164	127	PD9694d	exp
SNAIL	73	114	73	PD9694d	exp
SOX2	22	40	22	PD9694d	exp
SOX9	119	136	119	PD9694d	exp
STK15	54	66	54	PD9694d	exp
TFRC	316	337	316	PD9694d	exp
TGFB3	29	33	29	PD9694d	exp
TNFa	28	41	28	PD9694d	exp
TWIST	19	23	19	PD9694d	exp
VAV1	367	738	367	PD9694d	exp
VCAN	1	1	1	PD9694d	exp
VEGFA	313	405	313	PD9694d	exp
VIM	543	596	543	PD9694d	exp
XBP1	1266	1345	1266	PD9694d	exp
ZEB1	144	161	144	PD9694d	exp
ZNF703	600	674	600	PD9694d	exp
ACTA2	45	47	45	PD9694a	exp
ACTB	111577	112959	111577	PD9694a	exp
ALDH1	194	235	194	PD9694a	exp
ALG8	276	282	276	PD9694a	exp
APPBP2	54	58	54	PD9694a	exp
BAG1	301	308	301	PD9694a	exp
BCL11a	14	24	14	PD9694a	exp
BCL2	89	94	89	PD9694a	exp
BIRC5	420	441	420	PD9694a	exp
BRCA1	107	125	107	PD9694a	exp
BRCA2	110	134	110	PD9694a	exp
BRF2	262	275	262	PD9694a	exp
CCL18	44	48	44	PD9694a	exp
CCNB1	556	575	556	PD9694a	exp
CCND1	6377	6461	6377	PD9694a	exp
CD163	115	129	115	PD9694a	exp
CD24	2347	2400	2347	PD9694a	exp
CD68	712	729	712	PD9694a	exp
CDH1	2027	2109	2027	PD9694a	exp
CDH2	78	89	78	PD9694a	exp
CLDN3	1955	1997	1955	PD9694a	exp
CLDN4	1891	1946	1891	PD9694a	exp
CLDN7	324	366	324	PD9694a	exp
COL3A1	62887	63371	62887	PD9694a	exp
CTNNB	3961	4165	3961	PD9694a	exp
CTSL2	1436	1464	1436	PD9694a	exp
CUX1	577	660	577	PD9694a	exp
CXCL12	1377	1416	1377	PD9694a	exp
CXCL14	4827	4912	4827	PD9694a	exp
EGFR	167	228	167	PD9694a	exp
EMSY	73	82	73	PD9694a	exp
EPAS1	557	592	557	PD9694a	exp
ER	648	698	648	PD9694a	exp
ERLIN2	138	143	138	PD9694a	exp
EZH2	49	51	49	PD9694a	exp
EpCAM	2400	2476	2400	PD9694a	exp
GAPDH	13739	13886	13739	PD9694a	exp
GATA3	819	842	819	PD9694a	exp
GRB7	34	40	34	PD9694a	exp
GSTM1	1329	1510	1329	PD9694a	exp
GUS1	328	334	328	PD9694a	exp
HER2	1540	1567	1540	PD9694a	exp
HES1	1494	1650	1494	PD9694a	exp
HEY1	209	215	209	PD9694a	exp
ID1	289	295	289	PD9694a	exp
IL-6	91	120	91	PD9694a	exp
INTS4	76	87	76	PD9694a	exp
KLF2	5705	5862	5705	PD9694a	exp
KLF4	40	44	40	PD9694a	exp
KRT14	16	22	16	PD9694a	exp
KRT5	124	140	124	PD9694a	exp
KRT6	65	86	65	PD9694a	exp
KRT7	57	73	57	PD9694a	exp
KRT8	43574	43845	43574	PD9694a	exp
MKI67	475	504	475	PD9694a	exp
LRP6	194	201	194	PD9694a	exp
MET	27	30	27	PD9694a	exp
MMP11	12830	13083	12830	PD9694a	exp
MYBL2	261	285	261	PD9694a	exp
NANOG	35	44	35	PD9694a	exp
NOTCH1	242	285	242	PD9694a	exp
Oct-4	29	38	29	PD9694a	exp
PAK1	271	281	271	PD9694a	exp
PDGFRA	290	318	290	PD9694a	exp
PDGFRB	2319	2413	2319	PD9694a	exp
PPM1D	122	122	122	PD9694a	exp
PR	1442	1512	1442	PD9694a	exp
PTHR2	87	132	87	PD9694a	exp
RAD51	28	31	28	PD9694a	exp
RAD54L	18	26	18	PD9694a	exp
RANKL	106	113	106	PD9694a	exp
RPLP0	6581	6676	6581	PD9694a	exp
RPS6KB1	424	440	424	PD9694a	exp
RSF1	144	157	144	PD9694a	exp
SCUBE2	112	118	112	PD9694a	exp
SFRP1	24	30	24	PD9694a	exp
SNAIL	135	180	135	PD9694a	exp
SOX2	77	106	77	PD9694a	exp
SOX9	340	348	340	PD9694a	exp
STK15	419	456	419	PD9694a	exp
TFRC	1067	1086	1067	PD9694a	exp
TGFB3	141	162	141	PD9694a	exp
TNFa	100	133	100	PD9694a	exp
TWIST	99	102	99	PD9694a	exp
VAV1	211	285	211	PD9694a	exp
VCAN	4	5	4	PD9694a	exp
VEGFA	686	695	686	PD9694a	exp
VIM	1026	1057	1026	PD9694a	exp
XBP1	1608	1634	1608	PD9694a	exp
ZEB1	597	616	597	PD9694a	exp
ZNF703	743	755	743	PD9694a	exp
ACTA2	23	28	23	PD9694c	exp
ACTB	63627	65036	63627	PD9694c	exp
ALDH1	85	94	85	PD9694c	exp
ALG8	153	156	153	PD9694c	exp
APPBP2	37	39	37	PD9694c	exp
BAG1	326	330	326	PD9694c	exp
BCL11a	17	23	17	PD9694c	exp
BCL2	220	223	220	PD9694c	exp
BIRC5	133	145	133	PD9694c	exp
BRCA1	58	68	58	PD9694c	exp
BRCA2	7	11	7	PD9694c	exp
BRF2	72	81	72	PD9694c	exp
CCL18	9	12	9	PD9694c	exp
CCNB1	303	325	303	PD9694c	exp
CCND1	7903	8091	7903	PD9694c	exp
CD163	53	60	53	PD9694c	exp
CD24	120	128	120	PD9694c	exp
CD68	277	289	277	PD9694c	exp
CDH1	1761	1813	1761	PD9694c	exp
CDH2	27	33	27	PD9694c	exp
CLDN3	618	638	618	PD9694c	exp
CLDN4	546	564	546	PD9694c	exp
CLDN7	195	208	195	PD9694c	exp
COL3A1	20061	20327	20061	PD9694c	exp
CTNNB	3106	3291	3106	PD9694c	exp
CTSL2	734	752	734	PD9694c	exp
CUX1	493	530	493	PD9694c	exp
CXCL12	852	885	852	PD9694c	exp
CXCL14	1828	1876	1828	PD9694c	exp
EGFR	72	95	72	PD9694c	exp
EMSY	56	105	56	PD9694c	exp
EPAS1	160	171	160	PD9694c	exp
ER	1195	1255	1195	PD9694c	exp
ERLIN2	50	50	50	PD9694c	exp
EZH2	33	35	33	PD9694c	exp
EpCAM	2435	2505	2435	PD9694c	exp
GAPDH	9182	9292	9182	PD9694c	exp
GATA3	563	578	563	PD9694c	exp
GRB7	49	55	49	PD9694c	exp
GSTM1	572	708	572	PD9694c	exp
GUS1	352	360	352	PD9694c	exp
HER2	846	859	846	PD9694c	exp
HES1	2038	2145	2038	PD9694c	exp
HEY1	178	189	178	PD9694c	exp
ID1	202	207	202	PD9694c	exp
IL-6	116	146	116	PD9694c	exp
INTS4	61	70	61	PD9694c	exp
KLF2	5075	5201	5075	PD9694c	exp
KLF4	34	38	34	PD9694c	exp
KRT14	22	27	22	PD9694c	exp
KRT5	155	165	155	PD9694c	exp
KRT6	41	51	41	PD9694c	exp
KRT7	183	282	183	PD9694c	exp
KRT8	15497	15688	15497	PD9694c	exp
MKI67	174	203	174	PD9694c	exp
LRP6	162	167	162	PD9694c	exp
MET	21	26	21	PD9694c	exp
MMP11	3713	3906	3713	PD9694c	exp
MYBL2	46	54	46	PD9694c	exp
NANOG	24	29	24	PD9694c	exp
NOTCH1	313	373	313	PD9694c	exp
Oct-4	23	25	23	PD9694c	exp
PAK1	272	281	272	PD9694c	exp
PDGFRA	156	164	156	PD9694c	exp
PDGFRB	1376	1441	1376	PD9694c	exp
PPM1D	65	70	65	PD9694c	exp
PR	696	803	696	PD9694c	exp
PTHR2	90	148	90	PD9694c	exp
RAD51	9	14	9	PD9694c	exp
RAD54L	2	5	2	PD9694c	exp
RANKL	141	147	141	PD9694c	exp
RPLP0	3174	3247	3174	PD9694c	exp
RPS6KB1	240	252	240	PD9694c	exp
RSF1	94	101	94	PD9694c	exp
SCUBE2	1769	1814	1769	PD9694c	exp
SFRP1	42	46	42	PD9694c	exp
SNAIL	379	436	379	PD9694c	exp
SOX2	156	194	156	PD9694c	exp
SOX9	211	213	211	PD9694c	exp
STK15	181	197	181	PD9694c	exp
TFRC	1189	1222	1189	PD9694c	exp
TGFB3	83	96	83	PD9694c	exp
TNFa	28	43	28	PD9694c	exp
TWIST	50	51	50	PD9694c	exp
VAV1	860	1070	860	PD9694c	exp
VCAN	7	8	7	PD9694c	exp
VEGFA	347	357	347	PD9694c	exp
VIM	452	473	452	PD9694c	exp
XBP1	984	1032	984	PD9694c	exp
ZEB1	352	404	352	PD9694c	exp
ZNF703	674	741	674	PD9694c	exp
ACTA2	30	33	30	PD9694l	exp
ACTB	23676	23938	23676	PD9694l	exp
ALDH1	235	280	235	PD9694l	exp
ALG8	3530	3589	3530	PD9694l	exp
APPBP2	527	542	527	PD9694l	exp
BAG1	1393	1445	1393	PD9694l	exp
BCL11a	35	40	35	PD9694l	exp
BCL2	709	732	709	PD9694l	exp
BIRC5	324	382	324	PD9694l	exp
BRCA1	844	899	844	PD9694l	exp
BRCA2	2	7	2	PD9694l	exp
BRF2	387	403	387	PD9694l	exp
CCL18	101	107	101	PD9694l	exp
CCNB1	2217	2337	2217	PD9694l	exp
CCND1	55983	56375	55983	PD9694l	exp
CD163	61	86	61	PD9694l	exp
CD24	3317	3384	3317	PD9694l	exp
CD68	137	159	137	PD9694l	exp
CDH1	2663	2809	2663	PD9694l	exp
CDH2	65	86	65	PD9694l	exp
CLDN3	8359	8483	8359	PD9694l	exp
CLDN4	15832	16050	15832	PD9694l	exp
CLDN7	691	747	691	PD9694l	exp
COL3A1	7271	7374	7271	PD9694l	exp
CTNNB	9006	9249	9006	PD9694l	exp
CTSL2	11550	11697	11550	PD9694l	exp
CUX1	2568	2667	2568	PD9694l	exp
CXCL12	4586	4661	4586	PD9694l	exp
CXCL14	5683	5828	5683	PD9694l	exp
EGFR	607	655	607	PD9694l	exp
EMSY	392	401	392	PD9694l	exp
EPAS1	1763	1843	1763	PD9694l	exp
ER	9379	9544	9379	PD9694l	exp
ERLIN2	2945	2986	2945	PD9694l	exp
EZH2	34	42	34	PD9694l	exp
EpCAM	9892	10152	9892	PD9694l	exp
GAPDH	11361	11454	11361	PD9694l	exp
GATA3	4934	5037	4934	PD9694l	exp
GRB7	165	186	165	PD9694l	exp
GSTM1	1360	1389	1360	PD9694l	exp
GUS1	3326	3403	3326	PD9694l	exp
HER2	4217	4293	4217	PD9694l	exp
HES1	1856	1939	1856	PD9694l	exp
HEY1	492	511	492	PD9694l	exp
ID1	1644	1664	1644	PD9694l	exp
IL-6	136	157	136	PD9694l	exp
INTS4	1131	1189	1131	PD9694l	exp
KLF2	13538	13797	13538	PD9694l	exp
KLF4	136	146	136	PD9694l	exp
KRT14	561	574	561	PD9694l	exp
KRT5	1292	1333	1292	PD9694l	exp
KRT6	157	184	157	PD9694l	exp
KRT7	57	96	57	PD9694l	exp
KRT8	33484	33711	33484	PD9694l	exp
MKI67	615	660	615	PD9694l	exp
LRP6	1040	1065	1040	PD9694l	exp
MET	919	994	919	PD9694l	exp
MMP11	227	252	227	PD9694l	exp
MYBL2	125	134	125	PD9694l	exp
NANOG	878	899	878	PD9694l	exp
NOTCH1	38	38	38	PD9694l	exp
Oct-4	44	49	44	PD9694l	exp
PAK1	2982	3059	2982	PD9694l	exp
PDGFRA	452	475	452	PD9694l	exp
PDGFRB	2557	2646	2557	PD9694l	exp
PPM1D	486	498	486	PD9694l	exp
PR	755	779	755	PD9694l	exp
PTHR2	24	25	24	PD9694l	exp
RAD51	58	76	58	PD9694l	exp
RAD54L	31	41	31	PD9694l	exp
RANKL	56	72	56	PD9694l	exp
RPLP0	7980	8090	7980	PD9694l	exp
RPS6KB1	729	759	729	PD9694l	exp
RSF1	580	604	580	PD9694l	exp
SCUBE2	3824	3921	3824	PD9694l	exp
SFRP1	2217	2263	2217	PD9694l	exp
SNAIL	84	121	84	PD9694l	exp
SOX2	82	127	82	PD9694l	exp
SOX9	1120	1195	1120	PD9694l	exp
STK15	634	724	634	PD9694l	exp
TFRC	5199	5272	5199	PD9694l	exp
TGFB3	98	106	98	PD9694l	exp
TNFa	142	192	142	PD9694l	exp
TWIST	134	141	134	PD9694l	exp
VAV1	16	29	16	PD9694l	exp
VCAN	431	465	431	PD9694l	exp
VEGFA	6092	6221	6092	PD9694l	exp
VIM	7032	7128	7032	PD9694l	exp
XBP1	5947	6185	5947	PD9694l	exp
ZEB1	2443	2483	2443	PD9694l	exp
ZNF703	69145	69654	69145	PD9694l	exp
ACTA2	14	17	14	PD9694m	exp
ACTB	5638	5748	5638	PD9694m	exp
ALDH1	177	192	177	PD9694m	exp
ALG8	525	547	525	PD9694m	exp
APPBP2	79	86	79	PD9694m	exp
BAG1	497	539	497	PD9694m	exp
BCL11a	20	28	20	PD9694m	exp
BCL2	183	188	183	PD9694m	exp
BIRC5	91	132	91	PD9694m	exp
BRCA1	255	277	255	PD9694m	exp
BRCA2	10	14	10	PD9694m	exp
BRF2	53	57	53	PD9694m	exp
CCL18	240	254	240	PD9694m	exp
CCNB1	603	624	603	PD9694m	exp
CCND1	10800	10928	10800	PD9694m	exp
CD163	51	65	51	PD9694m	exp
CD24	797	862	797	PD9694m	exp
CD68	67	75	67	PD9694m	exp
CDH1	596	629	596	PD9694m	exp
CDH2	16	21	16	PD9694m	exp
CLDN3	1543	1589	1543	PD9694m	exp
CLDN4	4190	4298	4190	PD9694m	exp
CLDN7	204	251	204	PD9694m	exp
COL3A1	6351	6467	6351	PD9694m	exp
CTNNB	4231	4361	4231	PD9694m	exp
CTSL2	2725	2790	2725	PD9694m	exp
CUX1	746	787	746	PD9694m	exp
CXCL12	2335	2421	2335	PD9694m	exp
CXCL14	457	491	457	PD9694m	exp
EGFR	335	388	335	PD9694m	exp
EMSY	424	748	424	PD9694m	exp
EPAS1	794	831	794	PD9694m	exp
ER	1681	1761	1681	PD9694m	exp
ERLIN2	557	573	557	PD9694m	exp
EZH2	15	21	15	PD9694m	exp
EpCAM	2842	2969	2842	PD9694m	exp
GAPDH	3031	3085	3031	PD9694m	exp
GATA3	764	808	764	PD9694m	exp
GRB7	111	117	111	PD9694m	exp
GSTM1	152	163	152	PD9694m	exp
GUS1	1096	1143	1096	PD9694m	exp
HER2	584	619	584	PD9694m	exp
HES1	979	1051	979	PD9694m	exp
HEY1	224	237	224	PD9694m	exp
ID1	871	908	871	PD9694m	exp
IL-6	86	113	86	PD9694m	exp
INTS4	323	344	323	PD9694m	exp
KLF2	4519	4689	4519	PD9694m	exp
KLF4	51	64	51	PD9694m	exp
KRT14	170	182	170	PD9694m	exp
KRT5	1080	1111	1080	PD9694m	exp
KRT6	89	102	89	PD9694m	exp
KRT7	27	37	27	PD9694m	exp
KRT8	8059	8188	8059	PD9694m	exp
MKI67	214	249	214	PD9694m	exp
LRP6	363	376	363	PD9694m	exp
MET	272	306	272	PD9694m	exp
MMP11	78	88	78	PD9694m	exp
MYBL2	26	30	26	PD9694m	exp
NANOG	272	288	272	PD9694m	exp
NOTCH1	58	63	58	PD9694m	exp
Oct-4	26	31	26	PD9694m	exp
PAK1	715	764	715	PD9694m	exp
PDGFRA	186	204	186	PD9694m	exp
PDGFRB	1798	1872	1798	PD9694m	exp
PPM1D	123	130	123	PD9694m	exp
PR	175	182	175	PD9694m	exp
PTHR2	23	34	23	PD9694m	exp
RAD51	49	81	49	PD9694m	exp
RAD54L	9	11	9	PD9694m	exp
RANKL	142	151	142	PD9694m	exp
RPLP0	2217	2273	2217	PD9694m	exp
RPS6KB1	285	306	285	PD9694m	exp
RSF1	143	160	143	PD9694m	exp
SCUBE2	1218	1258	1218	PD9694m	exp
SFRP1	1165	1248	1165	PD9694m	exp
SNAIL	27	39	27	PD9694m	exp
SOX2	40	51	40	PD9694m	exp
SOX9	381	403	381	PD9694m	exp
STK15	156	185	156	PD9694m	exp
TFRC	2121	2171	2121	PD9694m	exp
TGFB3	39	47	39	PD9694m	exp
TNFa	48	62	48	PD9694m	exp
TWIST	103	107	103	PD9694m	exp
VAV1	45	82	45	PD9694m	exp
VCAN	205	211	205	PD9694m	exp
VEGFA	1858	1890	1858	PD9694m	exp
VIM	4370	4453	4370	PD9694m	exp
XBP1	1035	1110	1035	PD9694m	exp
ZEB1	1070	1104	1070	PD9694m	exp
ZNF703	6508	6612	6508	PD9694m	exp
ARG1	18	20	18	PD9694d	imm
ARG2	907	971	907	PD9694d	imm
BTLA	246	261	246	PD9694d	imm
C10orf54	923	1011	923	PD9694d	imm
CA9	12	43	12	PD9694d	imm
CCR7	109	456	109	PD9694d	imm
CD14	4431	4593	4431	PD9694d	imm
CD163	3244	3416	3244	PD9694d	imm
PD-L1	3085	3903	3085	PD9694d	imm
CD34	10966	12012	10966	PD9694d	imm
CD3D	1891	2245	1891	PD9694d	imm
CD4	9986	11563	9986	PD9694d	imm
CD68	5757	7838	5757	PD9694d	imm
CD80	869	1285	869	PD9694d	imm
CD83	8985	9668	8985	PD9694d	imm
CD86	1352	1662	1352	PD9694d	imm
CD8A	2537	2667	2537	PD9694d	imm
CD8B	465	502	465	PD9694d	imm
CSF1R	2726	2937	2726	PD9694d	imm
CTLA4	904	966	904	PD9694d	imm
CXCL8	263	281	263	PD9694d	imm
ENTPD1	6313	6786	6313	PD9694d	imm
EOMES	537	636	537	PD9694d	imm
FAP	4231	4864	4231	PD9694d	imm
FASLG	68	108	68	PD9694d	imm
FCGR3A	2149	2786	2149	PD9694d	imm
FOXP3	1319	1374	1319	PD9694d	imm
FUT4	930	1118	930	PD9694d	imm
GZMB	2028	4876	2028	PD9694d	imm
HAVCR2	1409	1653	1409	PD9694d	imm
HLA-DR_beta	2523	2600	2523	PD9694d	imm
ICOS	540	692	540	PD9694d	imm
IDO1	582	792	582	PD9694d	imm
IDO2	49	106	49	PD9694d	imm
IFNG	193	216	193	PD9694d	imm
IL10	139	288	139	PD9694d	imm
IL2	150	296	150	PD9694d	imm
IL2RA	70	113	70	PD9694d	imm
IL4	70	109	70	PD9694d	imm
IL5	34	37	34	PD9694d	imm
IL7R	6116	6908	6116	PD9694d	imm
ITGAM	1547	1783	1547	PD9694d	imm
ITGAX	1658	3343	1658	PD9694d	imm
KLRG1	1468	1533	1468	PD9694d	imm
LAG3	2096	7409	2096	PD9694d	imm
MICA	24228	24919	24228	PD9694d	imm
MICB	19032	19653	19032	PD9694d	imm
MKI67	1817	2635	1817	PD9694d	imm
MS4A1	202	548	202	PD9694d	imm
NCAM1	141	175	141	PD9694d	imm
NCR1	805	3055	805	PD9694d	imm
NKG2D	6276	14597	6276	PD9694d	imm
NOS	1118	3445	1118	PD9694d	imm
PDCD1	64	178	64	PD9694d	imm
CD45	9091	9513	9091	PD9694d	imm
TBX21	220	263	220	PD9694d	imm
TDO2	814	878	814	PD9694d	imm
TGFB1	19737	23774	19737	PD9694d	imm
TNFRSF18	712	1382	712	PD9694d	imm
TNFRSF4	130	172	130	PD9694d	imm
TNFRSF9	134	146	134	PD9694d	imm
perforin	427	531	427	PD9694d	imm
ARG1	40	45	40	PD9694a	imm
ARG2	438	450	438	PD9694a	imm
BTLA	231	239	231	PD9694a	imm
C10orf54	663	682	663	PD9694a	imm
CA9	196	203	196	PD9694a	imm
CCR7	1060	1915	1060	PD9694a	imm
CD14	4405	4517	4405	PD9694a	imm
CD163	3465	3590	3465	PD9694a	imm
PD-L1	2236	2636	2236	PD9694a	imm
CD34	5064	5133	5064	PD9694a	imm
CD3D	1980	2042	1980	PD9694a	imm
CD4	13258	13729	13258	PD9694a	imm
CD68	11309	11687	11309	PD9694a	imm
CD80	1706	1780	1706	PD9694a	imm
CD83	5589	5706	5589	PD9694a	imm
CD86	1442	1524	1442	PD9694a	imm
CD8A	2148	2192	2148	PD9694a	imm
CD8B	432	443	432	PD9694a	imm
CSF1R	4499	4576	4499	PD9694a	imm
CTLA4	1117	1150	1117	PD9694a	imm
CXCL8	280	287	280	PD9694a	imm
ENTPD1	4642	4808	4642	PD9694a	imm
EOMES	2076	2140	2076	PD9694a	imm
FAP	21582	21840	21582	PD9694a	imm
FASLG	18	31	18	PD9694a	imm
FCGR3A	9181	9351	9181	PD9694a	imm
FOXP3	2307	2358	2307	PD9694a	imm
FUT4	818	863	818	PD9694a	imm
GZMB	858	1102	858	PD9694a	imm
HAVCR2	1780	1834	1780	PD9694a	imm
HLA-DR_beta	2770	2822	2770	PD9694a	imm
ICOS	738	826	738	PD9694a	imm
IDO1	1404	1433	1404	PD9694a	imm
IDO2	83	111	83	PD9694a	imm
IFNG	250	265	250	PD9694a	imm
IL10	252	285	252	PD9694a	imm
IL2	94	125	94	PD9694a	imm
IL2RA	301	323	301	PD9694a	imm
IL4	103	112	103	PD9694a	imm
IL5	18	21	18	PD9694a	imm
IL7R	2243	2424	2243	PD9694a	imm
ITGAM	2875	2984	2875	PD9694a	imm
ITGAX	3386	3731	3386	PD9694a	imm
KLRG1	1198	1207	1198	PD9694a	imm
LAG3	3240	4286	3240	PD9694a	imm
MICA	8843	8968	8843	PD9694a	imm
MICB	6452	6539	6452	PD9694a	imm
MKI67	8649	9075	8649	PD9694a	imm
MS4A1	2826	2994	2826	PD9694a	imm
NCAM1	140	149	140	PD9694a	imm
NCR1	139	223	139	PD9694a	imm
NKG2D	2343	2445	2343	PD9694a	imm
NOS	155	195	155	PD9694a	imm
PDCD1	239	259	239	PD9694a	imm
CD45	9636	9877	9636	PD9694a	imm
TBX21	307	366	307	PD9694a	imm
TDO2	2126	2162	2126	PD9694a	imm
TGFB1	20305	20731	20305	PD9694a	imm
TNFRSF18	1572	1670	1572	PD9694a	imm
TNFRSF4	421	448	421	PD9694a	imm
TNFRSF9	386	400	386	PD9694a	imm
perforin	331	345	331	PD9694a	imm
ARG1	29	32	29	PD9694c	imm
ARG2	416	427	416	PD9694c	imm
BTLA	124	133	124	PD9694c	imm
C10orf54	555	567	555	PD9694c	imm
CA9	58	65	58	PD9694c	imm
CCR7	2119	2736	2119	PD9694c	imm
CD14	4459	4518	4459	PD9694c	imm
CD163	1879	1909	1879	PD9694c	imm
PD-L1	728	744	728	PD9694c	imm
CD34	4899	4961	4899	PD9694c	imm
CD3D	763	790	763	PD9694c	imm
CD4	10148	10419	10148	PD9694c	imm
CD68	5658	5817	5658	PD9694c	imm
CD80	1098	1128	1098	PD9694c	imm
CD83	7207	7294	7207	PD9694c	imm
CD86	1226	1269	1226	PD9694c	imm
CD8A	1708	1734	1708	PD9694c	imm
CD8B	212	220	212	PD9694c	imm
CSF1R	4189	4246	4189	PD9694c	imm
CTLA4	709	720	709	PD9694c	imm
CXCL8	208	213	208	PD9694c	imm
ENTPD1	3155	3242	3155	PD9694c	imm
EOMES	574	586	574	PD9694c	imm
FAP	10021	10133	10021	PD9694c	imm
FASLG	28	37	28	PD9694c	imm
FCGR3A	8489	8618	8489	PD9694c	imm
FOXP3	1498	1534	1498	PD9694c	imm
FUT4	524	543	524	PD9694c	imm
GZMB	309	371	309	PD9694c	imm
HAVCR2	1395	1422	1395	PD9694c	imm
HLA-DR_beta	3044	3078	3044	PD9694c	imm
ICOS	335	381	335	PD9694c	imm
IDO1	236	255	236	PD9694c	imm
IDO2	81	98	81	PD9694c	imm
IFNG	141	148	141	PD9694c	imm
IL10	164	179	164	PD9694c	imm
IL2	88	100	88	PD9694c	imm
IL2RA	102	107	102	PD9694c	imm
IL4	91	103	91	PD9694c	imm
IL5	14	15	14	PD9694c	imm
IL7R	949	1023	949	PD9694c	imm
ITGAM	3489	3558	3489	PD9694c	imm
ITGAX	4359	4757	4359	PD9694c	imm
KLRG1	456	463	456	PD9694c	imm
LAG3	1363	1762	1363	PD9694c	imm
MICA	6416	6495	6416	PD9694c	imm
MICB	4896	4928	4896	PD9694c	imm
MKI67	2601	2757	2601	PD9694c	imm
MS4A1	219	240	219	PD9694c	imm
NCAM1	161	177	161	PD9694c	imm
NCR1	74	97	74	PD9694c	imm
NKG2D	1461	1526	1461	PD9694c	imm
NOS	178	236	178	PD9694c	imm
PDCD1	120	130	120	PD9694c	imm
CD45	6345	6467	6345	PD9694c	imm
TBX21	206	242	206	PD9694c	imm
TDO2	434	442	434	PD9694c	imm
TGFB1	21327	21648	21327	PD9694c	imm
TNFRSF18	1592	1657	1592	PD9694c	imm
TNFRSF4	347	365	347	PD9694c	imm
TNFRSF9	197	210	197	PD9694c	imm
perforin	193	204	193	PD9694c	imm
ARG1	13	20	13	PD9694l	imm
ARG2	299	305	299	PD9694l	imm
BTLA	86	91	86	PD9694l	imm
C10orf54	988	1013	988	PD9694l	imm
CA9	39	46	39	PD9694l	imm
CCR7	301	308	301	PD9694l	imm
CD14	2890	2939	2890	PD9694l	imm
CD163	898	945	898	PD9694l	imm
PD-L1	1054	1068	1054	PD9694l	imm
CD34	10693	10865	10693	PD9694l	imm
CD3D	620	641	620	PD9694l	imm
CD4	4506	4755	4506	PD9694l	imm
CD68	4744	4821	4744	PD9694l	imm
CD80	176	182	176	PD9694l	imm
CD83	2690	2749	2690	PD9694l	imm
CD86	371	406	371	PD9694l	imm
CD8A	1295	1329	1295	PD9694l	imm
CD8B	255	283	255	PD9694l	imm
CSF1R	1345	1385	1345	PD9694l	imm
CTLA4	677	715	677	PD9694l	imm
CXCL8	151	159	151	PD9694l	imm
ENTPD1	3526	3704	3526	PD9694l	imm
EOMES	251	271	251	PD9694l	imm
FAP	1538	1593	1538	PD9694l	imm
FASLG	252	275	252	PD9694l	imm
FCGR3A	795	824	795	PD9694l	imm
FOXP3	876	895	876	PD9694l	imm
FUT4	1689	1746	1689	PD9694l	imm
GZMB	252	277	252	PD9694l	imm
HAVCR2	683	708	683	PD9694l	imm
HLA-DR_beta	1407	1425	1407	PD9694l	imm
ICOS	257	280	257	PD9694l	imm
IDO1	641	665	641	PD9694l	imm
IDO2	81	104	81	PD9694l	imm
IFNG	82	85	82	PD9694l	imm
IL10	61	66	61	PD9694l	imm
IL2	56	63	56	PD9694l	imm
IL2RA	111	114	111	PD9694l	imm
IL4	37	45	37	PD9694l	imm
IL5	6	7	6	PD9694l	imm
IL7R	1989	2073	1989	PD9694l	imm
ITGAM	1031	1054	1031	PD9694l	imm
ITGAX	703	729	703	PD9694l	imm
KLRG1	540	559	540	PD9694l	imm
LAG3	1075	1094	1075	PD9694l	imm
MICA	11482	11581	11482	PD9694l	imm
MICB	13924	14075	13924	PD9694l	imm
MKI67	3729	3811	3729	PD9694l	imm
MS4A1	263	292	263	PD9694l	imm
NCAM1	101	108	101	PD9694l	imm
NCR1	79	114	79	PD9694l	imm
NKG2D	961	1007	961	PD9694l	imm
NOS	289	327	289	PD9694l	imm
PDCD1	219	239	219	PD9694l	imm
CD45	2492	2580	2492	PD9694l	imm
TBX21	169	181	169	PD9694l	imm
TDO2	346	354	346	PD9694l	imm
TGFB1	12767	12975	12767	PD9694l	imm
TNFRSF18	1163	1197	1163	PD9694l	imm
TNFRSF4	440	453	440	PD9694l	imm
TNFRSF9	61	65	61	PD9694l	imm
perforin	375	389	375	PD9694l	imm
ARG1	13	15	13	PD9694m	imm
ARG2	183	189	183	PD9694m	imm
BTLA	59	62	59	PD9694m	imm
C10orf54	813	838	813	PD9694m	imm
CA9	35	46	35	PD9694m	imm
CCR7	313	349	313	PD9694m	imm
CD14	2216	2266	2216	PD9694m	imm
CD163	1268	1318	1268	PD9694m	imm
PD-L1	474	481	474	PD9694m	imm
CD34	5486	5561	5486	PD9694m	imm
CD3D	687	702	687	PD9694m	imm
CD4	6295	6470	6295	PD9694m	imm
CD68	3428	3494	3428	PD9694m	imm
CD80	259	266	259	PD9694m	imm
CD83	1929	1980	1929	PD9694m	imm
CD86	289	312	289	PD9694m	imm
CD8A	806	834	806	PD9694m	imm
CD8B	176	193	176	PD9694m	imm
CSF1R	1407	1459	1407	PD9694m	imm
CTLA4	657	674	657	PD9694m	imm
CXCL8	241	255	241	PD9694m	imm
ENTPD1	1842	1913	1842	PD9694m	imm
EOMES	494	515	494	PD9694m	imm
FAP	1832	1876	1832	PD9694m	imm
FASLG	137	147	137	PD9694m	imm
FCGR3A	903	937	903	PD9694m	imm
FOXP3	682	694	682	PD9694m	imm
FUT4	697	721	697	PD9694m	imm
GZMB	518	631	518	PD9694m	imm
HAVCR2	834	864	834	PD9694m	imm
HLA-DR_beta	2330	2363	2330	PD9694m	imm
ICOS	155	164	155	PD9694m	imm
IDO1	247	260	247	PD9694m	imm
IDO2	70	86	70	PD9694m	imm
IFNG	19	20	19	PD9694m	imm
IL10	61	68	61	PD9694m	imm
IL2	78	86	78	PD9694m	imm
IL2RA	113	117	113	PD9694m	imm
IL4	26	33	26	PD9694m	imm
IL5	2	2	2	PD9694m	imm
IL7R	1964	1999	1964	PD9694m	imm
ITGAM	1975	2028	1975	PD9694m	imm
ITGAX	1881	1938	1881	PD9694m	imm
KLRG1	570	582	570	PD9694m	imm
LAG3	622	665	622	PD9694m	imm
MICA	3865	3903	3865	PD9694m	imm
MICB	2728	2770	2728	PD9694m	imm
MKI67	725	742	725	PD9694m	imm
MS4A1	840	862	840	PD9694m	imm
NCAM1	62	70	62	PD9694m	imm
NCR1	59	71	59	PD9694m	imm
NKG2D	843	872	843	PD9694m	imm
NOS	140	198	140	PD9694m	imm
PDCD1	175	183	175	PD9694m	imm
CD45	3174	3248	3174	PD9694m	imm
TBX21	125	129	125	PD9694m	imm
TDO2	279	282	279	PD9694m	imm
TGFB1	5291	5369	5291	PD9694m	imm
TNFRSF18	408	415	408	PD9694m	imm
TNFRSF4	254	267	254	PD9694m	imm
TNFRSF9	67	73	67	PD9694m	imm
perforin	273	283	273	PD9694m	imm
ACTA2	46	65	46	PD14780a	exp
ACTB	18207	19080	18207	PD14780a	exp
ALDH1	599	854	599	PD14780a	exp
ALG8	768	850	768	PD14780a	exp
APPBP2	215	281	215	PD14780a	exp
BAG1	473	565	473	PD14780a	exp
BCL11a	178	252	178	PD14780a	exp
BCL2	94	120	94	PD14780a	exp
BIRC5	432	603	432	PD14780a	exp
BRCA1	227	251	227	PD14780a	exp
BRCA2	37	90	37	PD14780a	exp
BRF2	362	404	362	PD14780a	exp
CCL18	72	88	72	PD14780a	exp
CCNB1	1304	1502	1304	PD14780a	exp
CCND1	16709	17376	16709	PD14780a	exp
CD163	97	135	97	PD14780a	exp
CD24	11413	11979	11413	PD14780a	exp
CD68	167	212	167	PD14780a	exp
CDH1	275	338	275	PD14780a	exp
CDH2	80	119	80	PD14780a	exp
CLDN3	8232	8567	8232	PD14780a	exp
CLDN4	25989	26991	25989	PD14780a	exp
CLDN7	321	464	321	PD14780a	exp
COL3A1	100913	102954	100913	PD14780a	exp
CTNNB	8896	9361	8896	PD14780a	exp
CTSL2	7823	8342	7823	PD14780a	exp
CUX1	1169	1359	1169	PD14780a	exp
CXCL12	3009	3336	3009	PD14780a	exp
CXCL14	2069	2218	2069	PD14780a	exp
EGFR	811	1063	811	PD14780a	exp
EMSY	482	587	482	PD14780a	exp
EPAS1	1014	1164	1014	PD14780a	exp
ER	119	166	119	PD14780a	exp
ERLIN2	562	612	562	PD14780a	exp
EZH2	203	289	203	PD14780a	exp
EpCAM	12392	13122	12392	PD14780a	exp
GAPDH	11830	12202	11830	PD14780a	exp
GATA3	211	244	211	PD14780a	exp
GRB7	111	136	111	PD14780a	exp
GSTM1	270	302	270	PD14780a	exp
GUS1	1836	1982	1836	PD14780a	exp
HER2	1547	1686	1547	PD14780a	exp
HES1	533	717	533	PD14780a	exp
HEY1	436	467	436	PD14780a	exp
ID1	884	997	884	PD14780a	exp
IL-6	58	100	58	PD14780a	exp
INTS4	752	844	752	PD14780a	exp
KLF2	8147	8879	8147	PD14780a	exp
KLF4	32	54	32	PD14780a	exp
KRT14	27	53	27	PD14780a	exp
KRT5	68	83	68	PD14780a	exp
KRT6	368	666	368	PD14780a	exp
KRT7	44	69	44	PD14780a	exp
KRT8	8748	8899	8748	PD14780a	exp
MKI67	1288	1425	1288	PD14780a	exp
LRP6	2060	2128	2060	PD14780a	exp
MET	800	901	800	PD14780a	exp
MMP11	1104	1227	1104	PD14780a	exp
MYBL2	350	444	350	PD14780a	exp
NANOG	477	543	477	PD14780a	exp
NOTCH1	76	127	76	PD14780a	exp
Oct-4	57	94	57	PD14780a	exp
PAK1	1711	2115	1711	PD14780a	exp
PDGFRA	428	495	428	PD14780a	exp
PDGFRB	3505	3835	3505	PD14780a	exp
PPM1D	213	252	213	PD14780a	exp
PR	44	71	44	PD14780a	exp
PTHR2	1129	1362	1129	PD14780a	exp
RAD51	117	175	117	PD14780a	exp
RAD54L	104	179	104	PD14780a	exp
RANKL	86	105	86	PD14780a	exp
RPLP0	6048	6365	6048	PD14780a	exp
RPS6KB1	179	210	179	PD14780a	exp
RSF1	124	156	124	PD14780a	exp
SCUBE2	204	284	204	PD14780a	exp
SFRP1	2790	3113	2790	PD14780a	exp
SNAIL	52	100	52	PD14780a	exp
SOX2	281	464	281	PD14780a	exp
SOX9	1005	1092	1005	PD14780a	exp
STK15	259	376	259	PD14780a	exp
TFRC	4436	4670	4436	PD14780a	exp
TGFB3	165	214	165	PD14780a	exp
TNFa	348	394	348	PD14780a	exp
TWIST	198	233	198	PD14780a	exp
VAV1	1165	1336	1165	PD14780a	exp
VCAN	1687	1815	1687	PD14780a	exp
VEGFA	9953	10316	9953	PD14780a	exp
VIM	7615	8248	7615	PD14780a	exp
XBP1	585	662	585	PD14780a	exp
ZEB1	4362	4508	4362	PD14780a	exp
ZNF703	531	624	531	PD14780a	exp
ACTA2	59	71	59	PD14780d	exp
ACTB	42707	43495	42707	PD14780d	exp
ALDH1	206	272	206	PD14780d	exp
ALG8	1747	1815	1747	PD14780d	exp
APPBP2	111	137	111	PD14780d	exp
BAG1	978	1097	978	PD14780d	exp
BCL11a	483	529	483	PD14780d	exp
BCL2	39	50	39	PD14780d	exp
BIRC5	1188	1333	1188	PD14780d	exp
BRCA1	321	363	321	PD14780d	exp
BRCA2	35	77	35	PD14780d	exp
BRF2	511	547	511	PD14780d	exp
CCL18	426	449	426	PD14780d	exp
CCNB1	3648	3867	3648	PD14780d	exp
CCND1	14117	14551	14117	PD14780d	exp
CD163	239	301	239	PD14780d	exp
CD24	55542	56373	55542	PD14780d	exp
CD68	200	244	200	PD14780d	exp
CDH1	1573	1678	1573	PD14780d	exp
CDH2	74	102	74	PD14780d	exp
CLDN3	17244	17680	17244	PD14780d	exp
CLDN4	70820	72042	70820	PD14780d	exp
CLDN7	1961	2192	1961	PD14780d	exp
COL3A1	26285	26786	26285	PD14780d	exp
CTNNB	8897	9232	8897	PD14780d	exp
CTSL2	35363	36067	35363	PD14780d	exp
CUX1	1893	2025	1893	PD14780d	exp
CXCL12	2275	2410	2275	PD14780d	exp
CXCL14	124	136	124	PD14780d	exp
EGFR	756	870	756	PD14780d	exp
EMSY	787	968	787	PD14780d	exp
EPAS1	556	608	556	PD14780d	exp
ER	211	232	211	PD14780d	exp
ERLIN2	2129	2183	2129	PD14780d	exp
EZH2	206	252	206	PD14780d	exp
EpCAM	15930	16560	15930	PD14780d	exp
GAPDH	14074	14323	14074	PD14780d	exp
GATA3	2040	2142	2040	PD14780d	exp
GRB7	295	334	295	PD14780d	exp
GSTM1	60	63	60	PD14780d	exp
GUS1	3794	3952	3794	PD14780d	exp
HER2	3256	3394	3256	PD14780d	exp
HES1	3989	4269	3989	PD14780d	exp
HEY1	1857	1910	1857	PD14780d	exp
ID1	832	892	832	PD14780d	exp
IL-6	84	111	84	PD14780d	exp
INTS4	982	1017	982	PD14780d	exp
KLF2	7643	8000	7643	PD14780d	exp
KLF4	63	85	63	PD14780d	exp
KRT14	39	46	39	PD14780d	exp
KRT5	43	48	43	PD14780d	exp
KRT6	186	288	186	PD14780d	exp
KRT7	64	75	64	PD14780d	exp
KRT8	29873	30212	29873	PD14780d	exp
MKI67	2869	3018	2869	PD14780d	exp
LRP6	5648	5780	5648	PD14780d	exp
MET	83	100	83	PD14780d	exp
MMP11	934	1070	934	PD14780d	exp
MYBL2	2170	2321	2170	PD14780d	exp
NANOG	910	1011	910	PD14780d	exp
NOTCH1	119	158	119	PD14780d	exp
Oct-4	59	71	59	PD14780d	exp
PAK1	3735	3946	3735	PD14780d	exp
PDGFRA	183	236	183	PD14780d	exp
PDGFRB	4012	4176	4012	PD14780d	exp
PPM1D	448	481	448	PD14780d	exp
PR	20	30	20	PD14780d	exp
PTHR2	1493	1750	1493	PD14780d	exp
RAD51	218	294	218	PD14780d	exp
RAD54L	136	158	136	PD14780d	exp
RANKL	53	74	53	PD14780d	exp
RPLP0	10907	11147	10907	PD14780d	exp
RPS6KB1	388	424	388	PD14780d	exp
RSF1	536	609	536	PD14780d	exp
SCUBE2	324	399	324	PD14780d	exp
SFRP1	3581	3815	3581	PD14780d	exp
SNAIL	145	181	145	PD14780d	exp
SOX2	51	86	51	PD14780d	exp
SOX9	1843	1931	1843	PD14780d	exp
STK15	872	1113	872	PD14780d	exp
TFRC	16491	16775	16491	PD14780d	exp
TGFB3	167	222	167	PD14780d	exp
TNFa	4128	4353	4128	PD14780d	exp
TWIST	106	120	106	PD14780d	exp
VAV1	1515	1829	1515	PD14780d	exp
VCAN	1135	1224	1135	PD14780d	exp
VEGFA	16811	17075	16811	PD14780d	exp
VIM	7222	7415	7222	PD14780d	exp
XBP1	1509	1603	1509	PD14780d	exp
ZEB1	2880	2943	2880	PD14780d	exp
ZNF703	1076	1169	1076	PD14780d	exp
ACTA2	94	128	94	PD14780e	exp
ACTB	49053	50278	49053	PD14780e	exp
ALDH1	609	798	609	PD14780e	exp
ALG8	1364	1449	1364	PD14780e	exp
APPBP2	218	264	218	PD14780e	exp
BAG1	1430	1528	1430	PD14780e	exp
BCL11a	459	545	459	PD14780e	exp
BCL2	265	302	265	PD14780e	exp
BIRC5	582	667	582	PD14780e	exp
BRCA1	383	466	383	PD14780e	exp
BRCA2	190	285	190	PD14780e	exp
BRF2	298	342	298	PD14780e	exp
CCL18	729	765	729	PD14780e	exp
CCNB1	2228	2380	2228	PD14780e	exp
CCND1	9993	10485	9993	PD14780e	exp
CD163	285	343	285	PD14780e	exp
CD24	36758	37608	36758	PD14780e	exp
CD68	278	312	278	PD14780e	exp
CDH1	337	400	337	PD14780e	exp
CDH2	352	390	352	PD14780e	exp
CLDN3	4624	4782	4624	PD14780e	exp
CLDN4	15864	16664	15864	PD14780e	exp
CLDN7	866	977	866	PD14780e	exp
COL3A1	131218	133200	131218	PD14780e	exp
CTNNB	10110	10565	10110	PD14780e	exp
CTSL2	62830	64008	62830	PD14780e	exp
CUX1	2926	3109	2926	PD14780e	exp
CXCL12	8038	8320	8038	PD14780e	exp
CXCL14	1125	1180	1125	PD14780e	exp
EGFR	600	719	600	PD14780e	exp
EMSY	1051	1194	1051	PD14780e	exp
EPAS1	1127	1225	1127	PD14780e	exp
ER	351	428	351	PD14780e	exp
ERLIN2	1607	1702	1607	PD14780e	exp
EZH2	161	221	161	PD14780e	exp
EpCAM	11969	12587	11969	PD14780e	exp
GAPDH	13536	13840	13536	PD14780e	exp
GATA3	678	714	678	PD14780e	exp
GRB7	286	320	286	PD14780e	exp
GSTM1	450	483	450	PD14780e	exp
GUS1	2856	3104	2856	PD14780e	exp
HER2	9257	9640	9257	PD14780e	exp
HES1	1504	1638	1504	PD14780e	exp
HEY1	585	626	585	PD14780e	exp
ID1	1904	2021	1904	PD14780e	exp
IL-6	143	169	143	PD14780e	exp
INTS4	1328	1399	1328	PD14780e	exp
KLF2	28846	29478	28846	PD14780e	exp
KLF4	83	100	83	PD14780e	exp
KRT14	51	77	51	PD14780e	exp
KRT5	691	750	691	PD14780e	exp
KRT6	558	701	558	PD14780e	exp
KRT7	118	156	118	PD14780e	exp
KRT8	18852	19117	18852	PD14780e	exp
MKI67	1485	1634	1485	PD14780e	exp
LRP6	1302	1347	1302	PD14780e	exp
MET	707	793	707	PD14780e	exp
MMP11	2050	2253	2050	PD14780e	exp
MYBL2	974	1106	974	PD14780e	exp
NANOG	1230	1358	1230	PD14780e	exp
NOTCH1	48	82	48	PD14780e	exp
Oct-4	114	148	114	PD14780e	exp
PAK1	3150	3521	3150	PD14780e	exp
PDGFRA	1278	1360	1278	PD14780e	exp
PDGFRB	8474	8950	8474	PD14780e	exp
PPM1D	564	612	564	PD14780e	exp
PR	62	97	62	PD14780e	exp
PTHR2	877	1080	877	PD14780e	exp
RAD51	185	237	185	PD14780e	exp
RAD54L	86	127	86	PD14780e	exp
RANKL	389	425	389	PD14780e	exp
RPLP0	11970	12226	11970	PD14780e	exp
RPS6KB1	682	755	682	PD14780e	exp
RSF1	524	598	524	PD14780e	exp
SCUBE2	174	232	174	PD14780e	exp
SFRP1	6133	6431	6133	PD14780e	exp
SNAIL	128	177	128	PD14780e	exp
SOX2	77	146	77	PD14780e	exp
SOX9	900	994	900	PD14780e	exp
STK15	798	1133	798	PD14780e	exp
TFRC	10776	11074	10776	PD14780e	exp
TGFB3	444	507	444	PD14780e	exp
TNFa	1864	2043	1864	PD14780e	exp
TWIST	267	288	267	PD14780e	exp
VAV1	3459	3637	3459	PD14780e	exp
VCAN	4365	4488	4365	PD14780e	exp
VEGFA	13524	13910	13524	PD14780e	exp
VIM	26880	27464	26880	PD14780e	exp
XBP1	8798	9183	8798	PD14780e	exp
ZEB1	5303	5470	5303	PD14780e	exp
ZNF703	2148	2384	2148	PD14780e	exp
ARG1	16	17	16	PD14780a	imm
ARG2	95	98	95	PD14780a	imm
BTLA	90	93	90	PD14780a	imm
C10orf54	949	967	949	PD14780a	imm
CA9	57	60	57	PD14780a	imm
CCR7	379	412	379	PD14780a	imm
CD14	7895	8014	7895	PD14780a	imm
CD163	2638	2695	2638	PD14780a	imm
PD-L1	453	463	453	PD14780a	imm
CD34	2847	2891	2847	PD14780a	imm
CD3D	744	768	744	PD14780a	imm
CD4	12472	12782	12472	PD14780a	imm
CD68	4902	4954	4902	PD14780a	imm
CD80	650	671	650	PD14780a	imm
CD83	2599	2644	2599	PD14780a	imm
CD86	948	988	948	PD14780a	imm
CD8A	1452	1475	1452	PD14780a	imm
CD8B	280	284	280	PD14780a	imm
CSF1R	3854	3896	3854	PD14780a	imm
CTLA4	576	593	576	PD14780a	imm
CXCL8	66	73	66	PD14780a	imm
ENTPD1	1648	1686	1648	PD14780a	imm
EOMES	1330	1367	1330	PD14780a	imm
FAP	2530	2570	2530	PD14780a	imm
FASLG	295	303	295	PD14780a	imm
FCGR3A	8680	8776	8680	PD14780a	imm
FOXP3	1212	1232	1212	PD14780a	imm
FUT4	2940	3010	2940	PD14780a	imm
GZMB	469	497	469	PD14780a	imm
HAVCR2	1658	1683	1658	PD14780a	imm
HLA-DR_beta	5136	5186	5136	PD14780a	imm
ICOS	256	266	256	PD14780a	imm
IDO1	1196	1210	1196	PD14780a	imm
IDO2	61	74	61	PD14780a	imm
IFNG	280	285	280	PD14780a	imm
IL10	97	103	97	PD14780a	imm
IL2	44	49	44	PD14780a	imm
IL2RA	126	134	126	PD14780a	imm
IL4	26	29	26	PD14780a	imm
IL5	2	3	2	PD14780a	imm
IL7R	1814	1862	1814	PD14780a	imm
ITGAM	2694	2727	2694	PD14780a	imm
ITGAX	2204	2249	2204	PD14780a	imm
KLRG1	633	638	633	PD14780a	imm
LAG3	1107	1138	1107	PD14780a	imm
MICA	4151	4179	4151	PD14780a	imm
MICB	1668	1685	1668	PD14780a	imm
MKI67	1886	1923	1886	PD14780a	imm
MS4A1	1739	1770	1739	PD14780a	imm
NCAM1	47	51	47	PD14780a	imm
NCR1	216	232	216	PD14780a	imm
NKG2D	672	693	672	PD14780a	imm
NOS	204	221	204	PD14780a	imm
PDCD1	336	345	336	PD14780a	imm
CD45	6602	6702	6602	PD14780a	imm
TBX21	364	375	364	PD14780a	imm
TDO2	914	929	914	PD14780a	imm
TGFB1	4086	4163	4086	PD14780a	imm
TNFRSF18	255	263	255	PD14780a	imm
TNFRSF4	339	351	339	PD14780a	imm
TNFRSF9	272	284	272	PD14780a	imm
perforin	421	439	421	PD14780a	imm
ARG1	27	35	27	PD14780d	imm
ARG2	251	263	251	PD14780d	imm
BTLA	50	55	50	PD14780d	imm
C10orf54	907	918	907	PD14780d	imm
CA9	82	86	82	PD14780d	imm
CCR7	417	494	417	PD14780d	imm
CD14	7156	7381	7156	PD14780d	imm
CD163	3057	3195	3057	PD14780d	imm
PD-L1	352	376	352	PD14780d	imm
CD34	3763	3881	3763	PD14780d	imm
CD3D	482	496	482	PD14780d	imm
CD4	10273	10546	10273	PD14780d	imm
CD68	6907	6999	6907	PD14780d	imm
CD80	737	761	737	PD14780d	imm
CD83	4422	4499	4422	PD14780d	imm
CD86	986	1016	986	PD14780d	imm
CD8A	1108	1144	1108	PD14780d	imm
CD8B	138	149	138	PD14780d	imm
CSF1R	2239	2295	2239	PD14780d	imm
CTLA4	649	671	649	PD14780d	imm
CXCL8	256	276	256	PD14780d	imm
ENTPD1	1328	1381	1328	PD14780d	imm
EOMES	708	756	708	PD14780d	imm
FAP	1580	1618	1580	PD14780d	imm
FASLG	127	136	127	PD14780d	imm
FCGR3A	7452	7546	7452	PD14780d	imm
FOXP3	2090	2135	2090	PD14780d	imm
FUT4	2851	3037	2851	PD14780d	imm
GZMB	343	378	343	PD14780d	imm
HAVCR2	1157	1206	1157	PD14780d	imm
HLA-DR_beta	3603	3661	3603	PD14780d	imm
ICOS	313	325	313	PD14780d	imm
IDO1	1198	1250	1198	PD14780d	imm
IDO2	77	95	77	PD14780d	imm
IFNG	209	215	209	PD14780d	imm
IL10	196	206	196	PD14780d	imm
IL2	56	60	56	PD14780d	imm
IL2RA	214	227	214	PD14780d	imm
IL4	26	33	26	PD14780d	imm
IL5	8	10	8	PD14780d	imm
IL7R	2364	2429	2364	PD14780d	imm
ITGAM	3145	3207	3145	PD14780d	imm
ITGAX	3500	3614	3500	PD14780d	imm
KLRG1	411	421	411	PD14780d	imm
LAG3	627	644	627	PD14780d	imm
MICA	2568	2607	2568	PD14780d	imm
MICB	1152	1175	1152	PD14780d	imm
MKI67	6605	6734	6605	PD14780d	imm
MS4A1	690	717	690	PD14780d	imm
NCAM1	73	91	73	PD14780d	imm
NCR1	73	83	73	PD14780d	imm
NKG2D	348	361	348	PD14780d	imm
NOS	245	265	245	PD14780d	imm
PDCD1	985	1014	985	PD14780d	imm
CD45	5061	5176	5061	PD14780d	imm
TBX21	284	298	284	PD14780d	imm
TDO2	819	855	819	PD14780d	imm
TGFB1	5832	5926	5832	PD14780d	imm
TNFRSF18	432	449	432	PD14780d	imm
TNFRSF4	857	895	857	PD14780d	imm
TNFRSF9	248	261	248	PD14780d	imm
perforin	300	314	300	PD14780d	imm
ARG1	28	35	28	PD14780e	imm
ARG2	225	232	225	PD14780e	imm
BTLA	705	721	705	PD14780e	imm
C10orf54	3307	3352	3307	PD14780e	imm
CA9	472	505	472	PD14780e	imm
CCR7	3606	3686	3606	PD14780e	imm
CD14	9602	9746	9602	PD14780e	imm
CD163	3034	3093	3034	PD14780e	imm
PD-L1	1428	1460	1428	PD14780e	imm
CD34	3404	3477	3404	PD14780e	imm
CD3D	4449	4498	4449	PD14780e	imm
CD4	28607	29035	28607	PD14780e	imm
CD68	8840	8958	8840	PD14780e	imm
CD80	2187	2210	2187	PD14780e	imm
CD83	7190	7270	7190	PD14780e	imm
CD86	1979	2031	1979	PD14780e	imm
CD8A	3664	3717	3664	PD14780e	imm
CD8B	445	456	445	PD14780e	imm
CSF1R	4986	5071	4986	PD14780e	imm
CTLA4	3493	3555	3493	PD14780e	imm
CXCL8	328	343	328	PD14780e	imm
ENTPD1	4723	4783	4723	PD14780e	imm
EOMES	5546	5633	5546	PD14780e	imm
FAP	5703	5789	5703	PD14780e	imm
FASLG	551	570	551	PD14780e	imm
FCGR3A	9893	10013	9893	PD14780e	imm
FOXP3	4518	4582	4518	PD14780e	imm
FUT4	7261	7387	7261	PD14780e	imm
GZMB	771	807	771	PD14780e	imm
HAVCR2	2821	2872	2821	PD14780e	imm
HLA-DR_beta	12147	12248	12147	PD14780e	imm
ICOS	1384	1425	1384	PD14780e	imm
IDO1	3046	3083	3046	PD14780e	imm
IDO2	116	129	116	PD14780e	imm
IFNG	755	768	755	PD14780e	imm
IL10	311	320	311	PD14780e	imm
IL2	236	247	236	PD14780e	imm
IL2RA	1159	1176	1159	PD14780e	imm
IL4	34	40	34	PD14780e	imm
IL5	5	5	5	PD14780e	imm
IL7R	10375	10503	10375	PD14780e	imm
ITGAM	3492	3550	3492	PD14780e	imm
ITGAX	3882	3963	3882	PD14780e	imm
KLRG1	1987	2013	1987	PD14780e	imm
LAG3	2090	2143	2090	PD14780e	imm
MICA	8864	8942	8864	PD14780e	imm
MICB	4250	4291	4250	PD14780e	imm
MKI67	5104	5156	5104	PD14780e	imm
MS4A1	35347	35568	35347	PD14780e	imm
NCAM1	106	117	106	PD14780e	imm
NCR1	232	260	232	PD14780e	imm
NKG2D	1407	1440	1407	PD14780e	imm
NOS	287	296	287	PD14780e	imm
PDCD1	1695	1728	1695	PD14780e	imm
CD45	24440	24711	24440	PD14780e	imm
TBX21	933	958	933	PD14780e	imm
TDO2	2270	2303	2270	PD14780e	imm
TGFB1	13688	13868	13688	PD14780e	imm
TNFRSF18	1037	1065	1037	PD14780e	imm
TNFRSF4	1305	1336	1305	PD14780e	imm
TNFRSF9	807	833	807	PD14780e	imm
perforin	682	701	682	PD14780e	imm

### Sheet: Table_S5_ISS_feasible_proportio
case	panel	feasible	total	proportion
PD9694d	exp	78091	98353	0.793987
PD9694a	exp	311815	321865	0.968776
PD9694c	exp	161366	170114	0.948576
PD9694l	exp	391857	409049	0.957971
PD9694m	exp	99921	107535	0.929195
PD9694d	imm	180843	245834	0.735631
PD9694a	imm	188645	200183	0.942363
PD9694c	imm	136064	143927	0.945368
PD9694l	imm	100890	111655	0.903587
PD9694m	imm	64394	69494	0.926612
PD14780a	exp	317197	343428	0.92362
PD14780d	exp	473592	497936	0.95111
PD14780e	exp	564287	596898	0.945366
PD14780a	imm	104572	108878	0.960451
PD14780d	imm	104414	110409	0.945702
PD14780e	imm	277239	286750	0.966832
			Mean =	0.921572
